# Nucleotide depletion promotes cell fate transitions by inducing DNA replication stress

**DOI:** 10.1101/2022.08.16.503984

**Authors:** Brian T. Do, Peggy P. Hsu, Sidney Y. Vermeulen, Zhishan Wang, Taghreed Hirz, Keene L. Abbott, Najihah Aziz, Joseph M. Replogle, Stefan Bjelosevic, Jonathan Paolino, Samantha Nelson, Samuel Block, Alicia M. Darnell, Raphael Ferreira, Hanyu Zhang, Jelena Milosevic, Daniel R. Schmidt, Christopher Chidley, Isaac S. Harris, Jonathan S. Weissman, Yana Pikman, Kimberly Stegmaier, Sihem Cheloufi, Xiaofeng A. Su, David B. Sykes, Matthew G. Vander Heiden

**Author notes:** These authors contributed equally to this work (Brian T. Do, Peggy P. Hsu).

## Abstract

Control of cellular identity requires coordination of developmental programs with environmental factors such as nutrient availability, suggesting that modulating aspects of metabolism could alter cell state along differentiation trajectories. Here we find that nucleotide depletion and DNA replication stress are common drivers of cell state progression across a variety of normal and transformed hematopoietic systems. DNA replication stress-induced cell state transitions begin during S phase and are independent of ATR/ATM checkpoint signaling, double-stranded DNA break formation, and changes in cell cycle length. In systems where differentiation is blocked by oncogenic transcription factor expression, replication stress leads to increased activity at primed regulatory loci and expression of lineage-appropriate maturation genes while progenitor TF activity is still present. Altering the baseline cell state by manipulating the cohort of transcription factors expressed redirects the effect of replication stress towards induction of a different set of lineage-specific genes. The ability of replication stress to selectively activate primed maturation programs across different cellular contexts suggests a general mechanism by which metabolism can promote lineage-appropriate and potentially therapeutically relevant cell state transitions.
