## Supplementary material for "Nucleotide depletion promotes cell fate transitions by inducing DNA replication stress": Table S1

### Sheet: Sheet1
drug	alternate.name	pathway	putative.target	AUC.viability.drug.alone	AUC.differentiation.drug.alone	AUC.viability.with.BRQ	AUC.differentiation.with.BRQ	Percent sensitization of viability	Percent sensitization of differentiation
Diphenyleneiodonium chloride	Diphenyleneiodonium_chloride	Redoxhomeostasis	NOS	777.799	14.0884	829.951	104.156	8.70099	-99.6946
Spautin 1	Spautin_1	Autophagy_ERstress	DUB	966.642	6.14139	767.763	618.643	130.752	-99.3028
Fenretinide	Fenretinide	Hormone	RAR	886.457	2.28994	954.531	364.037	-43.1693	-97.9689
Pyrvinium pamoate salt hydrate	Pyrvinium_pamoate	Hormone	AR	770.547	38.5079	752.091	98.6283	133.643	-97.7019
Artesunate	Artesunate	Redoxhomeostasis	GST	803.886	15.1088	825.51	307.764	-3.6398	-97.0767
Rotenone	Rotenone	Mitochondria	ComplexI	811.246	14.8343	729.72	303.048	114.935	-95.2866
6_Thioguanine	6_Thioguanine	NucleotideMetabolism	Purine	391.41	277.053	456.779	450.01	-84.2687	-94.3962
ABT_737	ABT_737	Mitochondria	BCL_2__XL	700.006	0.519805	736.661	357.405	-50.5808	-94.1454
Azaserine	Azaserine	Redoxhomeostasis	GGT	906.478	5.97568	919.47	416.972	-60.7135	-92.9173
AEM1	AEM1	Redoxhomeostasis	Unknown	916.59	8.33527	781.557	670.953	67.8102	-89.8565
Phenformin Hcl	Phenformin	Mitochondria	ComplexI	939.677	6.95326	823.07	646.67	69.4605	-89.813
ATN_224	ATN_224	Redoxhomeostasis	SOD1	956.165	5.06785	764.966	635.984	-89.1097	-87.0161
Adaptaquin	Adaptaquin	Redoxhomeostasis	ATF4_HIF	926.976	13.2642	819.278	517.596	15.1282	-86.3456
Avasimibe	Avasimibe	Lipid	ACAT	932.838	1.47124	999.657	408.79	12.7831	-85.0217
Ethidium Bromide	Ethidium_Bromide	Mitochondria	mtDNA	822.73	1.52349	974.94	200.629	-0.751302	-83.7433
Lometrexol hydrate	Lometrexol	Nucleotide_Metabolism	GART	427.089	38.1173	370.59	261.898	-66.2202	-83.1473
ND_630	ND_630	Lipid	ACC1_2	827.659	12.412	732.049	472.474	-4.47944	-82.7429
Acivicin	Acivicin	Redoxhomeostasis	GGT	805.691	76.4109	889.351	384.9	-93.8112	-81.8213
Fingolimod (FTY720) HCl	Fingolimod	Hormone	S1PR1	923.262	0.616275	884.822	393.883	-37.9807	-81.3499
Tunicamycin	Tunicamycin	Autophagy_ERstress	Glycosylation	663.052	9.24574	463.284	466.04	-24.596	-80.7697
CJ_13610	CJ_13610	Lipid	ALOX5	920.737	0.44547	1015.32	266.168	22.6118	-80.2357
Artemisinin	Artemisinin	Redoxhomeostasis	Unknown	936.439	2.29661	965.68	389.587	9.09912	-80.1057
Erastin	Erastin	Redoxhomeostasis	Unknown	913.436	0.883932	962.164	331.198	22.55	-80.0823
GSK2656157	GSK2656157	Autophagy_ERstress	PERK	942.728	0.49412	1010.39	360.453	13.8711	-79.5263
CCCP	CCCP	Mitochondria	Uncoupler	925.12	0.689916	1011.89	263.475	2.38778	-78.3065
CCF642	CCF642	Autophagy_ERstress	PDI	610.478	12.5948	560.823	372.627	3.84717	-74.7949
ONC_201	ONC_201	Mitochondria	Mitochondria	780.742	9.14058	623.499	541.034	8.34568	-73.1128
GPP 78 hydrochloride	GPP_78	NADMetabolism	NAMPT	475.743	21.7506	375.354	176.291	35.1297	-71.8423
Gossypol	Gossypol	Glycolysis	LDH	942.44	1.41957	962.101	422.041	-81.8725	-71.4641
Rottlerin	Rottlerin	Mitochondria	Uncoupler	930.508	18.6528	675.544	688.314	-31.4996	-70.7887
ML_162	ML_162	Redoxhomeostasis	GPX4	599.002	36.5921	480.931	444.942	-67.0376	-69.4663
PF 05175157	PF05175157	Lipid	ACC1_2	937.091	11.7053	792.971	592.783	18.9111	-68.631
Chloramphenicol	Chloramphenicol	Mitochondria	Proteinsynthesis	919.001	0.557969	1013.56	304.904	15.7839	-67.1471
Fedratinib (SAR302503, TG101348)	Fedratinib	Metabolitetransport	THTR2	811.842	34.205	841.969	372.421	30.0979	-66.9056
CB_5083	CB_5083	Autophagy_ERstress	p97ATPase	590.965	13.5214	463.003	348.055	-54.4551	-66.5028
Taxol	Taxol	PositiveControl	DNAsynthesis	436.332	9.47076	287.289	425.418	-71.1905	-66.2994
STF 31	STF_31	NADMetabolism	NAMPT	804.458	30.7924	608.044	560.72	107.682	-64.4594
Dorsomorphin dihydrochloride	Dorsomorphin	AMPK	AMPK	664.591	33.5438	658.122	369.625	5.41325	-62.8148
FCCP	FCCP	Mitochondria	Uncoupler	907.929	0.909491	956.11	409.735	23.552	-61.9672
968	968	Glutaminolysis	GLS	922.754	0.702436	1037.59	353.175	16.4161	-61.5504
Rosuvastatin Calcium	Rosuvastatin	Lipid	HMGCR	919.151	11.8828	576.779	704.708	-16.7508	-60.0411
CB_839	CB_839	Glutaminolysis	GLS	1058.99	2.75379	1087.98	388.125	71.9177	-58.6187
Parthenolide	Parthenolide	Redoxhomeostasis	Unknown	813.13	59.0512	672.685	628.125	-44.7162	-56.2121
Fluoxetine hydrochloride	Fluoxetine	Metabolitetransport	Serotonin	922.943	0.661512	949.926	443.17	9.69266	-56.0948
Mefloquine HCl	Mefloquine	Autophagy_ERstress	Lysosomes	919.066	1.00481	939.149	426.491	-11.6244	-53.12
GSK 2194069	GSK_2194069	Lipid	FAS	864.961	1.81018	899.928	315.204	-7.49008	-52.6731
Thapsigargin	Thapsigargin	Autophagy_ERstress	SERCA	360.78	16.4818	360.647	252.95	111.653	-51.2517
SKI II	SKI_II	Lipid	SphK	867.955	16.8451	582.435	689.688	-77.7988	-50.8976
PluriSln 1	PluriSln_1	Lipid	SCD1	897.78	9.4113	729.324	680.168	-3.05517	-50.845
Ro 48_8071 fumarate	Ro_48_8071	Lipid	OSC	852.455	12.3056	610.986	720.199	-82.1452	-48.6672
2_Deoxy_D_glucose	2_AAPAhydrate	Redoxhomeostasis	GSH	941.985	0.874053	1009.98	384.326	11.0971	-46.2777
Vincristine sulfate	Vincristine_sulfate	PositiveControl	DNAsynthesis	308.483	43.4551	206.437	263.397	-81.0222	-45.5581
Fatostatin A	Fatostatin_A	Lipid	SREBP	926.775	0.919548	987.992	427.778	-1.21576	-43.5876
Toyocamycin	Toyocamycin	Lipid	IRE1	373.013	53.7025	322.929	298.498	48.7596	-41.773
Actinomycin D	Actinomycin_D	PositiveControl	DNAsynthesis	134.075	139.899	169.24	228.244	65.8743	-37.6513
6_Aminonicotinamide	6_Aminonicotinamide	Glycolysis	G6PD	928.248	1.11361	991.491	402.742	8.73768	-34.2234
Antimycin A	Antimycin_A	Mitochondria	ComplexIII	1135.39	4.1112	418.549	388.452	-80.9811	-33.4389
PR_619	PR_619	Autophagy_ERstress	DUB	903.759	14.0918	741.213	639.544	92.727	-32.0977
ML240	ML240	Autophagy_ERstress	p97_VCP	545.746	20.6986	459.138	399.544	41.8779	-31.7791
TOFA	TOFA	Lipid	ACC1_2	890.243	23.1054	712.455	672.147	12.6074	-30.6031
PF 429242	PF429242	Lipid	SREBP	749.865	18.294	632.338	642.644	-56.7709	-29.3893
CD 437	CD_437	Hormone	RAR	701.044	12.6594	782.296	309.733	14.7964	-29.1884
Shogaol	Shogaol	Unknown	Unknown	963.983	11.3963	769.774	666.065	65.0136	-29.182
Mycophenolic Acid	Mycophenolic_Acid	NucleotideMetabolism	IMP	525.206	124.03	433.417	602.426	-55.4204	-26.8361
Linezolid	Linezolid	Mitochondria	Proteinsynthesis	922.722	0.75597	986.715	403.643	7.9696	-26.2719
Phenethyl isothiocyanate	PEITC	Redoxhomeostasis	Unknown	884.893	19.2833	754.371	703.42	-19.5914	-25.2398
Ebselen	Ebselen	Redoxhomeostasis	Unknown	962.103	9.36233	839.286	655.086	50.1028	-16.9764
NPP	NPP	Redoxhomeostasis	Unknown	844.029	26.7349	707.428	707.748	3.82505	-16.7528
Butenafine HCl	Butenafine	Lipid	SQLE	913.353	1.31005	936.945	457.649	22.9665	-12.8499
PX 12	PX_12	Redoxhomeostasis	TXN	942.186	22.2454	639.715	742.547	40.9999	-12.2286
AZD3965	AZD3965	Metabolitetransport	MCT1	943.218	10.6454	943.326	527.154	13.2065	-11.7394
DL_?_difluoromethylornithine (hydrochloride hydrate)	DL___difluoromethylornithine(hydrochloridehydrate)	Glutamine	ODC	937.668	0.489422	1017.45	293.196	6.03066	-7.35105
DMF	Dimethylfumarate	Redoxhomeostasis	GSH	906.551	6.11381	995.887	268.585	4.32023	-6.89855
(R)_(+)_Etomoxir sodium salt	(R)_(+)_Etomoxir_sodium_salt	Lipid	CPT1	915.056	0.640966	998.05	382.486	7.25892	-6.55054
Chlorogenic acid	Chlorogenic_acid	Metabolitetransport	Unknown	924.189	0.557222	1007.81	323.299	3.69363	-5.42722
Mitotane (Lysodren)	Mitotane	Detooxification	CYP11B1	928.952	0.976773	990.05	408.292	6.05028	-5.01364
3,3?_Methylene_bis(4_hydroxy_coumarin)	Dicoumarol	Redoxhomeostasis	NQO1	912.487	0.838465	1010.57	396.081	7.31313	-4.98229
Leflunomide	Leflunomide	NucleotideMetabolism	DHODH	961.105	10.598	1011.95	384.857	2.98734	-4.89672
CHR 2797	CHR_2797	AminoAcid	Aminopeptidase	877.792	3.4935	908.43	413.269	-23.6449	-4.77721
Actinonin	Actinonin	Mitochondria	Peptidedeformylase	921.401	0.806011	1018.68	387.244	4.55326	-4.49898
Finasteride	Finasteride	Hormone	DHT	929.462	0.85706	958.537	492.13	8.31379	-4.47705
AICAR	AICAR	AMPK	AMP	914.18	0.886331	995.892	402.608	1.43137	-4.19538
FK 866 hydrochloride	FK_866	NADMetabolism	NAMPT	467.297	10.6765	344.9	152.414	10.1292	-3.88301
ML 240	ML_240	Autophagy_ERstress	p97ATPase	640.007	1.30419	646.33	295.641	5.10191	-3.87109
1_Deoxynojirimycin	1_Deoxynojirimycin	GlucoseMetabolism	Glucosidase	931.318	0.781793	1010.24	403.579	6.44561	-3.82333
Mizoribine	Mizoribine	NucleotideMetabolism	IMP	920.423	1.00349	981.767	407.781	4.96693	-3.80053
AGI_6780	AGI_6780	MutantIDH	IDH2_R140Q	920.283	0.752291	1011.64	394.72	1.43419	-3.76571
Dimesna	Dimesna	Redoxhomeostasis	GGT	892.395	0.628188	1001.42	307.029	0.888801	-3.66939
Methylmalonate	Methylmalonate	Mitochondria	TCAcycle	924.923	0.706035	987.496	413.465	6.50767	-3.6124
17_AAG (Tanespimycin)	17_AAG	Autophagy_ERstress	HSP90	809.186	25.7831	915.315	416.653	3.93538	-3.44762
3_Nitropropionic acid	3_Nitropropionic_acid	Mitochondria	ComplexII	922.953	0.92004	1030.38	395.635	4.81395	-3.26489
AEBSF	AEBSF	Redoxhomeostasis	NOX2	922.567	0.60472	1019.97	411.13	3.2903	-3.22983
Digitoxin	Digitoxin	Hypoxia	HIF1A	900.756	0.625234	1005.81	331.871	3.55889	-3.21357
Miglustat hydrochloride	Miglustat	GlucoseMetabolism	Glucosidase	917.673	0.843531	996.456	401.612	6.13169	-3.09911
2,4_Dinitrophenol	2_4_Dinitrophenol	Mitochondria	Uncoupler	915.491	0.519092	990.562	305.606	3.41126	-2.85137
AGI_5198	AGI_5198	MutantIDH	IDH1_R132H	928.639	0.63618	1012.91	391.025	3.72827	-2.79026
Pioglitazone HCl	Pioglitazone	Metabolitetransport	Insulin	929.806	8.49646	725.405	721.748	2.57552	-2.71512
BRD56491	BRD56491	Redoxhomeostasis	Unknown	920.815	1.60894	947.397	467.45	6.14188	-2.66785
CBR 5884	CBR5884	Serine	PHGDH	939.977	10.5283	823.958	679.006	6.4538	-2.65826
Auranofin	Auranofin	Redoxhomeostasis	TXNRD	883.422	11.7564	890.631	458.415	4.48891	-2.61233
Orlistat	Orlistat	Lipid	Lipases	907.163	8.90288	712.437	700.826	-1.2877	-2.57254
Disulfiram	Disulfiram	Lipid	ALDH	937.467	0.902457	1009.57	330.277	5.33413	-2.51052
Xanthohumol	Xanthohumol	Autophagy_ERstress	p97ATPase	932.528	10.9462	698.56	734.782	10.6524	-2.43477
4mu8C	4mu8C	Lipid	IRE1	929.864	1.6007	1016.39	407.798	4.24182	-2.41327
Zileuton	Zileuton	Lipid	ALOX5	928.09	12.028	683.071	738.129	11.2325	-2.3764
Cetilistat	Cetilistat	Lipid	Lipases	926.338	8.20723	799.042	648.672	8.58267	-2.37638
Triclosan	Triclosan	Lipid	FAS	916.395	13.0441	647.071	737.73	3.49871	-2.30398
Apigenin	Apigenin	Detooxification	CYP2C9	905.612	1.36407	939.211	469.1	7.50827	-2.28766
3PO	3PO	Glycolysis	PFKFB3	921.594	0.882621	1014.71	400.119	6.78605	-2.23917
Bromopyruvic acid	Bromopyruvic_acid	Glycolysis	HK	911.401	1.48312	924.233	487.958	6.47717	-2.22664
A922500	A922500	Lipid	DGAT1	940.672	0.656836	993.832	403.659	4.24836	-2.14149
VAS2870	VAS2870	Redoxhomeostasis	NOX	906.364	21.741	661.311	733.128	6.10949	-1.83596
Canagliflozin	Canagliflozin	Metabolitetransport	SGLT1	919.364	1.3271	930.579	450.013	3.8725	-1.74323
(ÔøΩ)_Jasmonic Acid methyl ester	Jasmonate	Glycolysis	HK	920.805	0.624589	989.201	412.625	4.43286	-1.7345
AR_C155858	AR_C155858	Metabolitetransport	MCT1	916.264	1.82364	1030.17	359.051	7.66067	-1.71461
Olaparib (AZD2281, Ku_0059436)	Olaparib	Mitochondria	PARP	912.398	19.7541	738.588	699.435	4.40341	-1.68659
Sulindac	Sulindac	Hormone	COX2	928.193	9.8435	578.182	754.272	5.53822	-1.66476
Aspirin	Aspirin	Hormone	COX1_2	909.314	1.17266	906.481	480.7	3.24638	-1.66013
Alrestatin	Alrestatin	Detoxification	AKR1B1	915.685	1.80668	964.638	470.416	5.48099	-1.61837
Plumbagin	Plumbagin	Redoxhomeostasis	Unknown	720.805	121.489	592.593	544.432	0.501666	-1.61818
BMS_303141	BMS_303141	Lipid	ACLY	932.64	10.4974	780.31	674.007	0.776628	-1.60955
2_Methoxyestradiol	2_DG	Glycolysis	HK	794.153	58.009	837.328	347.126	1.14428	-1.60432
Hydroxyurea	Hydroxyurea	NucleotideMetabolism	RNR	915.685	1.00298	994.796	397.65	6.5048	-1.54277
Pentostatin	Pentostatin	NucleotideMetabolism	Purine	923.725	11.4485	767.859	705.642	3.70116	-1.52245
Oleylethanolamide	Oleylethanolamide	Lipid	PPARa	915.807	10.365	743.056	701.133	3.69943	-1.48464
Tolcapone	Tolcapone	Hormone	COMT	932.298	9.96474	652.883	745.776	6.87918	-1.39757
U_104	U_104	Hypoxia	CAIX	930.134	13.5109	702.583	737.086	5.95406	-1.29995
Curcumin	Curcumin	Redoxhomeostasis	Unknown	989.645	8.08986	859.834	639.447	7.35693	-1.28497
Amifostine trihydrate	Amifostine	Redoxhomeostasis	Unknown	906.693	1.89487	947.59	485.817	5.38848	-1.27806
Valproic acid, sodium salt	Valproic_acid	Lipid	Inositol	921.056	11.7551	677.68	740.994	2.62774	-1.25268
Venlafaxine hydrochloride	Venlafaxine	Metabolitetransport	Serotonin	924.764	12.9907	688.754	736.829	2.5959	-1.22432
Empagliflozin	Empagliflozin	GlucoseMetabolism	SGLT2	922.96	0.996512	946.625	476.371	2.77029	-1.19828
Metformin hydrochloride	Metformin	Mitochondria	ComplexI	918.736	0.70682	997.788	409.067	5.7788	-1.19642
NCGC00188636	NCGC00188636	Glycolysis	PK	918.486	12.7614	757.777	704.498	4.69097	-1.19369
SC 26196	SC_26196	Lipid	_6desaturase	933.904	12.4698	666.669	750.845	7.48484	-1.16611
Isotretinoin	Isotretinoin	Hormone	RAR	918.74	0.513283	985.127	406.205	3.36846	-1.12901
Bumetanide	Bumetanide	Metabolitetransport	SLC12A1	932.2	8.68712	814.645	644.286	10.0332	-1.12616
Aceclofenac (Diclofenac)	Diclofenac	Metabolitetransport	MCT	922.932	8.87072	799.468	659.03	3.08576	-1.04216
Deferiprone	Deferiprone	Mitochondria	Iron	950.234	7.57422	797.327	659.787	6.12684	-1.02588
Fomepizole	Fomepizole	Detoxification	ADH1	917.476	0.750124	936.526	468.118	2.63314	-1.02268
DASA_58	DASA_58	Glycolysis	PKM2	908.11	7.93936	795.392	656.783	6.3769	-1.01432
TC_G 1005	TC_G_1005	GlucoseMetabolism	Mannosidase	915.022	13.6259	675.029	744.607	7.86777	-0.943004
Nomifensine maleate	Nomifensine	Hormone	NET_DAT	895.405	12.7134	740.76	703.047	3.80931	-0.923596
Aminooxyacetate	Aminooxyacetate	AminoAcid	Transaminases	917.509	1.54324	961.562	451.983	2.26001	-0.895572
TAK_700 (Orteronel)	TAK_700	Detooxification	CYP17A1	922.211	11.0021	765.275	705.303	3.61978	-0.85948
C 75	C_75	Lipid	FAS	908.066	1.16171	918.633	464.343	3.1298	-0.782347
Resveratrol	Resveratrol	Mitochondria	SIRT1	924.182	11.7138	630.164	748.152	9.3136	-0.773427
PABA_NO	PABA_NO	Redoxhomeostasis	NO	927.966	10.727	764.482	706.667	4.89291	-0.747156
Sulfasalazine	Sulfasalazine	Metabolitetransport	XCT	930.818	8.49672	598.143	752.703	7.53644	-0.718975
CPI_613	CPI_613	Mitochondria	PDH	962.966	8.68545	810.695	670.127	6.44017	-0.65718
WWL 113	WWL_113	Lipid	CES	917.878	12.4582	695.451	742.259	4.44372	-0.58221
Swainsonine	Swainsonine	GlucoseMetabolism	Mannosidase	933.907	12.3426	692.966	735.121	9.16953	-0.439349
BPTES	BPTES	Glutaminolysis	GLS	917.382	1.18874	987.388	432.633	0.723061	-0.411605
BMS 309403	BMS_309403	Lipid	FABP4	905.855	1.73025	940.378	468.011	-2.50802	-0.379228
Ketoconazole	Ketoconazole	Detooxification	CYP3A4	901.123	0.606381	971.345	425.255	3.73709	-0.374381
Dorzolamide	Dorzolamide	Hypoxia	CAII	924.983	1.08202	960.009	467.567	7.57392	-0.36296
Allopurinol Sodium	Allopurinol	NucleotideMetabolism	Purine	911.344	1.6222	963.91	472.272	6.08783	-0.316903
N,N_Dimethylsphingosine	N_N_Dimethylsphingosine	Lipid	SphK	793.096	12.5795	655.611	644.108	4.6263	-0.313768
Telintra	Telintra	Redoxhomeostasis	GSTp1	922.64	13.2997	684.288	744.898	5.77866	-0.310056
ML210	ML_210	Redoxhomeostasis	GPX4	900.469	10.4172	711.655	698.078	-1.90651	-0.252631
Torcetrapib	Torcetrapib	Lipid	CETP	917.055	10.4026	658.861	748.876	5.91564	-0.160297
[6]_Gingerol	[6]_Gingerol	Other	Unknown	930.835	9.98093	827.615	644.995	4.50549	-0.063065
PF_04620110	PF_04620110	Lipid	DGAT1	926.355	10.474	748.77	707.691	3.87867	-0.0245989
Teriflunomide	Teriflunomide	NucleotideMetabolism	DHODH	914.748	72.5793	653.998	737.543	7.2675	0.00801287
Streptozocin	Streptozocin	Redoxhomeostasis	Unknown	904.079	40.0132	528.684	759.037	6.47543	0.0802812
PF 4981517	PF_4981517	Detooxification	CYP3A4	917.914	11.5951	744.855	711.843	-3.82358	0.0907971
Nitisinone	Nitisinone	AminoAcid	HPPD	907.637	13.6446	753.484	707.456	4.35136	0.124919
Terbinafine HCl	Terbinafine_HCl	Lipid	SQLE	912.455	15.1703	689.799	741.331	3.44593	0.127374
PK 11195	PK_11195	Mitochondria	PBR	947.66	10.8545	860.169	726.396	8.94511	0.128782
Piperlongumine	Piperlongumine	Redoxhomeostasis	GSTp1	899.472	10.4714	732.954	690.645	-0.000538769	0.138951
Metyrapone	Metyrapone	Hormone	Cortisol	921.925	0.787857	985.79	418.153	10.0687	0.150527
Lesinurad	Lesinurad	Metabolitetransport	URAT1	918.186	14.0471	699.814	693.616	1.11838	0.250851
TMS	TMS	Detoxification	CYP1A1	934.376	8.927	700.248	704.287	2.75511	0.289834
TEPP_46	TEPP_46	Glycolysis	PKM2	921.848	13.1755	689.601	745.694	9.96518	0.310567
AG_120; AG 120; AG120	AG_120	MutantIDH	IDH1_R132H	921.836	8.72758	795.365	639.439	2.40713	0.439233
ABT_263 (Navitoclax)	ABT_263	Mitochondria	BCL_2__XL	755.143	11.2749	588.814	692.918	-0.450296	0.503595
Ranolazine dihydrochloride	Ranolazine	Metabolitetransport	Sodiumchannel	917.948	10.3818	614.215	752.834	5.13287	0.538731
NCT_503	NCT_503	Serine	PHGDH	917.588	16.0711	701.117	714.837	4.37973	0.575636
Kifunensine	Kifunensine	GlucoseMetabolism	Mannosidase	926.103	0.605405	1005.73	316.664	3.10624	0.604388
Sodium Azide	Sodium_Azide	Mitochondria	ComplexIV	922.201	13.1181	639.488	755.5	8.16303	0.620143
Menadione	Menadione	Redoxhomeostasis	Unknown	927.122	4.02145	953.073	425.989	0.357843	0.66195
LCS_1	LCS_1	Redoxhomeostasis	SOD1	892.938	1.36931	957.131	348.179	1.90555	0.662084
(_)_Epigallocatechin Gallate	EGCG	Glutaminolysis	GDH	918.802	1.03552	934.305	473.782	2.27392	0.695903
Aurothioglucose	Aurothioglucose	Redoxhomeostasis	GSH	945.376	9.05781	799.363	662.81	-0.0464487	0.708781
2_AAPA hydrate	2_Methoxyestradiol	Redoxhomeostasis	Unknown	934.625	9.50422	786.605	675.941	2.77672	0.741827
Mercaptopurine	Mercaptopurine	NucleotideMetabolism	Purine	533.649	345.833	374.019	769.555	-0.860504	0.759427
JZL184	JZL184	Lipid	MAGL	910.33	0.949286	989.081	412.446	3.73725	0.798097
Ipragliflozin	Ipragliflozin	GlucoseMetabolism	SGLT1	922.664	14.8823	703.007	693.606	-0.168018	0.825019
ML309 HCl	ML309	MutantIDH	IDH1_R132H	920.774	0.931287	959.228	420.973	3.54894	0.832057
Tofogliflozin hydrate	Tofogliflozinhydrate	GlucoseMetabolism	SGLT1	922.259	9.38263	693.783	693.932	2.69563	0.837483
AG_221	AG_221	MutantIDH	IDH2_R140Q	943.429	7.79723	765.827	706.283	3.13401	0.852362
Voglibose	Voglibose	GlucoseMetabolism	Glucosidase	917.726	11.2334	607.464	757.166	2.81942	0.9384
Febuxostat	Febuxostat	NucleotideMetabolism	Purine	931.405	0.904146	960.929	458.819	3.1467	0.968909
Dapagliflozin	Dapagliflozin	Metabolitetransport	SGLT1_2	910.007	0.63818	1020.76	316.226	5.43838	0.985864
MKC3946	MKC3946	Autophagy_ERstress	IRE1	936.542	12.6446	710.388	704.915	1.14035	0.993748
Anastrozole	Anastrozole	Detoxification	CYP19A1	918.031	2.71869	924.492	473.744	-0.801699	1.00067
SB 204990	SB_204990	Lipid	ACLY	925.92	12.3096	633.497	755.124	7.84776	1.03544
GGsTop	GGsTop	Redoxhomeostasis	GGT	925.981	14.6365	715.551	691.978	2.14933	1.06618
Sulforaphane	Sulforaphane	Redoxhomeostasis	Unknown	947.085	10.3126	650.389	747.189	6.61207	1.11102
AP_III_a4 (ENOblock) hydrochloride	AP_III_a4	Glycolysis	Enolase	949.533	8.14786	794.506	683.043	0.420553	1.18899
Physcion	Physcion	PPP	PGD	932.922	13.8128	722.61	681.487	2.88228	1.28849
CGP_37157	CGP_37157	Metabolitetransport	Sodiumchannel	902.059	0.752769	1008.23	304.703	0.725568	1.33149
Eeyarestatin I	Eeyarestatin_I	Autophagy_ERstress	p97ATPase	892.043	14.9574	736.321	639.944	5.1779	1.33562
Hispidulin	Hispidulin	Hormone	GABAreceptor	918.996	0.914774	960.64	479.294	3.82711	1.34135
Miglitol	Miglitol	GlucoseMetabolism	Glucosidase	909.422	0.922795	983.77	409.99	2.74149	1.34263
L_Canaline	L_Canaline	AminoAcid	OAT	906.687	1.01012	970.137	419.594	1.51452	1.44698
Ezatiostat	Ezatiostat	Redoxhomeostasis	GSTp1	923.164	14.746	716.759	702.475	3.81039	1.48888
Rosiglitazone HCl	Rosiglitazone	Lipid	PPAR	923.022	9.18095	586.843	750.907	4.96339	1.52864
Furosemide	Furosemide	Metabolitetransport	SLC12A1	921.381	13.7807	698.533	704.879	4.30325	1.60518
Zalcitabine	Zalcitabine	NucleotideMetabolism	Cytidine	909.356	0.625644	1017.04	310.378	3.83097	1.73551
Pravastatin sodium salt	Pravastatin	Lipid	HMGCR	921.537	15.7165	618.393	750.212	8.34169	1.80445
Meclizine 2HCl	Meclizine	Hormone	Histamine	889.522	0.976816	967.821	418.026	2.20254	1.96325
Tretinoin	Tretinoin	Hormone	RAR	911.701	6.43401	616.647	729.5	-1.66249	2.14522
Raltitrexed	Raltitrexed	NucleotideMetabolism	TYMS	256.135	278.204	213.856	547.271	6.0903	2.30317
ML 171	ML_171	Redoxhomeostasis	NOX1	916.011	0.964895	995.638	378.565	6.12976	2.37767
Pyrimethamine	Pyrimethamine	NucleotideMetabolism	DHFR	501.969	172.007	340.274	612.924	5.03467	2.43242
Gemcitabine hydrochloride	Gemcitabine	NucleotideMetabolism	Cytidine	370.543	60.6127	361.513	314.04	-29.2319	2.51008
Lonidamine	Lonidamine	Glycolysis	HK	918.561	10.5718	703.904	707.902	4.30179	2.53893
CHC	CHC	Metabolitetransport	MCT1	922.112	0.725105	1020.4	318.621	5.85995	2.60343
Pyrazofurin	Pyrazofurin	NucleotideMetabolism	Uridine	560.389	351.262	274.862	723.071	0.270921	3.0403
Celecoxib	Celecoxib	Hormone	COX2	931.808	0.696458	1025.28	314.089	4.02518	4.27966
Castanospermine	Castanospermine	GlucoseMetabolism	Glucosidase	926.834	0.680483	1033.08	325.124	5.52222	5.29065
beta_Lapachone	beta_Lapachone	Redoxhomeostasis	NQO1	778.904	1.17924	836.899	420.692	-0.717191	6.09296
DCA	DCA	Mitochondria	PDK	907.749	0.539006	1019.07	316.347	3.78749	6.25287
5_Fluorouracil	5_Fluorouracil	NucleotideMetabolism	TYMS	532.697	169.088	543.722	485.239	-2.05924	8.1577
1S,3R_RSL3	1S,3R_RSL3	Redoxhomeostasis	GPX4	763.68	6.07336	652.032	504.595	-85.2221	8.49137
Cerulenin	Cerulenin	Lipid	FAS	911.168	0.881435	1009.92	302.871	1.997	21.2949
Elesclomol	Elesclomol	Redoxhomeostasis	Unknown	959.068	3.01851	894.15	508.289	0.501831	22.6544
Chaetocin	Chaetocin	Redoxhomeostasis	TXNRD	260.432	109.698	229.158	261.446	1.94782	27.4174
Fludarabine	Fludarabine	NucleotideMetabolism	Purine	913.83	24.2865	925.875	494.621	-28.6838	37.854
Brequinar sodium salt hydrate	Brequinar	NucleotideMetabolism	DHODH	714.705	280.298	626.168	596.052	-22.9842	44.6627
6_Mercaptopurine	6_Mercaptopurine	NucleotideMetabolism	Purine	512.493	242.633	641.465	534.008	-52.7433	55.2385
Betulinic acid	Betulinic_acid	Mitochondria	Unknown	932.632	1.83228	875.794	571.813	-15.6861	56.207
6_Azauridine	6_Azauridine	NucleotideMetabolism	Uridine	894.91	155.167	839.893	505.792	-32.895	71.5086
Lapachol	Lapachol	NucleotideMetabolism	DHODH	936.462	27.4292	944.185	457.88	-42.0285	75.0881
Dipyridamole	Dipyridamole	Hormone	PDE	919.18	0.508115	1011.96	354.733	-3.24826	83.6353
Cyclopentenyl cytosine	Cyclopentenyl_cytosine	NucleotideMetabolism	Cytidine	416.837	397.815	436.982	584.529	-56.8803	130.367
Cladribine	Cladribine	NucleotideMetabolism	Purine	588.414	232.472	603.827	373.261	-79.4667	137.766
Methotrexate	Methotrexate	NucleotideMetabolism	DHFR	18.4081	248.419	10.5719	496.838	#N/A	#N/A
Oligomycin A	Oligomycin_A	Mitochondria	ATPsynthase	13.0802	15.5355	18.183	85.5556	#N/A	#N/A

### Sheet: Sheet2
130.367	-56.8803
3.0403	0.270921
0.759427	-0.860504
44.6627	-22.9842
2.30317	6.0903
-94.3962	-84.2687
#N/A	#N/A
55.2385	-52.7433
137.766	-79.4667
2.43242	5.03467
8.1577	-2.05924
71.5086	-32.895
-37.6513	65.8743
-26.8361	-55.4204
-1.61818	0.501666
27.4174	1.94782
-81.8213	-93.8112
0.00801287	7.2675
2.51008	-29.2319
-56.2121	-44.7162
-1.60432	1.14428
-41.773	48.7596
-45.5581	-81.0222
0.0802812	6.47543
-97.7019	133.643
-83.1473	-66.2202
-69.4663	-67.0376
-66.9056	30.0979
-62.8148	5.41325
-64.4594	107.682
75.0881	-42.0285
-16.7528	3.82505
-3.44762	3.93538
37.854	-28.6838
-30.6031	12.6074
-12.2286	40.9999
-71.8423	35.1297
-1.83596	6.10949
-31.7791	41.8779
-1.68659	4.40341
-25.2398	-19.5914
-70.7887	-31.4996
-29.3893	-56.7709
-50.8976	-77.7988
-51.2517	111.653
0.575636	4.37973
1.80445	8.34169
#N/A	#N/A
0.127374	3.44593
-97.0767	-3.6398
1.33562	5.1779
0.825019	-0.168018
-95.2866	114.935
1.48888	3.81039
1.06618	2.14933
-32.0977	92.727
-99.6946	8.70099
0.250851	1.11838
1.28849	2.88228
1.60518	4.30325
0.124919	4.35136
-0.943004	7.86777
-66.5028	-54.4551
-1.29995	5.95406
-0.310056	5.77866
-86.3456	15.1282
0.310567	9.96518
0.620143	8.16303
-2.30398	3.49871
-1.22432	2.5959
-1.19369	4.69097
-0.923596	3.80931
-29.1884	14.7964
0.993748	1.14035
-74.7949	3.84717
-0.313768	4.6263
-1.16611	7.48484
-0.58221	4.44372
-82.7429	-4.47944
-0.439349	9.16953
1.03544	7.84776
-48.6672	-82.1452
-2.3764	11.2325
-60.0411	-16.7508
-2.61233	4.48891
-1.25268	2.62774
-0.773427	9.3136
-68.631	18.9111
0.0907971	-3.82358
-1.52245	3.70116
-29.182	65.0136
0.503595	-0.450296
0.9384	2.81942
-0.85948	3.61978
-2.43477	10.6524
0.128782	8.94511
-0.747156	4.89291
-3.88301	10.1292
-11.7394	13.2065
-4.89672	2.98734
2.53893	4.30179
-2.65826	6.4538
-1.60955	0.776628
-0.0245989	3.87867
0.138951	-0.000538769
-0.252631	-1.90651
-0.160297	5.91564
0.538731	5.13287
-1.48464	3.69943
1.11102	6.61207
-0.063065	4.50549
-1.39757	6.87918
-1.66476	5.53822
0.741827	2.77672
-66.2994	-71.1905
-50.845	-3.05517
0.837483	2.69563
-16.9764	50.1028
-80.7697	-24.596
1.52864	4.96339
-73.1128	8.34568
0.708781	-0.0464487
0.289834	2.75511
-2.57254	-1.2877
-1.04216	3.08576
0.439233	2.40713
-1.12616	10.0332
-0.65718	6.44017
-0.718975	7.53644
-2.71512	2.57552
-89.8565	67.8102
-2.37638	8.58267
1.18899	0.420553
-1.28497	7.35693
-1.01432	6.3769
0.852362	3.13401
-1.02588	6.12684
-89.813	69.4605
2.14522	-1.66249
-99.3028	130.752
-6.89855	4.32023
8.49137	-85.2221
-92.9173	-60.7135
-87.0161	-89.1097
-33.4389	-80.9811
0.66195	0.357843
-4.77721	-23.6449
22.6544	0.501831
-58.6187	71.9177
1.00067	-0.801699
-80.1057	9.09912
-97.9689	-43.1693
-1.27806	5.38848
56.207	-15.6861
-1.71461	7.66067
-52.6731	-7.49008
-1.61837	5.48099
-0.379228	-2.50802
-0.316903	6.08783
-2.66785	6.14188
-2.41327	4.24182
-0.895572	2.26001
-83.7433	-0.751302
-2.22664	6.47717
-85.0217	12.7831
-71.4641	-81.8725
0.662084	1.90555
-2.28766	7.50827
-1.74323	3.8725
-12.8499	22.9665
-3.87109	5.10191
-0.411605	0.723061
6.09296	-0.717191
-1.66013	3.24638
-0.782347	3.1298
-34.2234	8.73768
-0.36296	7.57392
0.695903	2.27392
1.44698	1.51452
-53.12	-11.6244
-3.80053	4.96693
-1.54277	6.5048
-1.19828	2.77029
1.96325	2.20254
-5.01364	6.05028
2.37767	6.12976
0.798097	3.73725
0.832057	3.54894
1.34263	2.74149
-3.26489	4.81395
-43.5876	-1.21576
1.34135	3.82711
-61.9672	23.552
0.968909	3.1467
-2.51052	5.33413
-4.19538	1.43137
-80.0823	22.55
-2.23917	6.78605
21.2949	1.997
-46.2777	11.0971
-4.47705	8.31379
-3.09911	6.13169
-4.98229	7.31313
-4.49898	4.55326
0.150527	10.0687
-3.82333	6.44561
-26.2719	7.9696
1.33149	0.725568
-3.76571	1.43419
-1.02268	2.63314
2.60343	5.85995
-1.19642	5.7788
-3.6124	6.50767
-61.5504	16.4161
4.27966	4.02518
-78.3065	2.38778
5.29065	5.52222
-56.0948	9.69266
-2.14149	4.24836
-6.55054	7.25892
0.985864	5.43838
-2.79026	3.72827
-3.66939	0.888801
1.73551	3.83097
-3.21357	3.55889
-1.7345	4.43286
-81.3499	-37.9807
-0.374381	3.73709
0.604388	3.10624
-3.22983	3.2903
-67.1471	15.7839
-5.42722	3.69363
6.25287	3.78749
-94.1454	-50.5808
-2.85137	3.41126
-1.12901	3.36846
83.6353	-3.24826
-79.5263	13.8711
-7.35105	6.03066
-80.2357	22.6118
