## Supplementary material for "Nucleotide depletion promotes cell fate transitions by inducing DNA replication stress": Table S5

### Sheet: Sheet1
Table S5. Primer sequences used in study.
MULTI-seq
BC1	CCTTGGCACCCGAGAATTCCAGGAGAAGAAAAAAAAAAAAAAAAAAAAAAAAAAAAAAA
BC2	CCTTGGCACCCGAGAATTCCACCACAATGAAAAAAAAAAAAAAAAAAAAAAAAAAAAAA
BC3	CCTTGGCACCCGAGAATTCCATGAGACCTAAAAAAAAAAAAAAAAAAAAAAAAAAAAAA
BC4	CCTTGGCACCCGAGAATTCCAGCACACGCAAAAAAAAAAAAAAAAAAAAAAAAAAAAAA
BC5	CCTTGGCACCCGAGAATTCCAAGAGAGAGAAAAAAAAAAAAAAAAAAAAAAAAAAAAAA
BC6	CCTTGGCACCCGAGAATTCCATCACAGCAAAAAAAAAAAAAAAAAAAAAAAAAAAAAAA
BC7	CCTTGGCACCCGAGAATTCCAGAAAAGGGAAAAAAAAAAAAAAAAAAAAAAAAAAAAAA
BC8	CCTTGGCACCCGAGAATTCCACGAGATTCAAAAAAAAAAAAAAAAAAAAAAAAAAAAAA
BC9	CCTTGGCACCCGAGAATTCCAGTAGCACTAAAAAAAAAAAAAAAAAAAAAAAAAAAAAA
BC10	CCTTGGCACCCGAGAATTCCACGACCAGCAAAAAAAAAAAAAAAAAAAAAAAAAAAAAA
BC11	CCTTGGCACCCGAGAATTCCATTAGCCAGAAAAAAAAAAAAAAAAAAAAAAAAAAAAAA
BC12	CCTTGGCACCCGAGAATTCCAGGACCCCAAAAAAAAAAAAAAAAAAAAAAAAAAAAAAA
Anchor_Fluorophore	CCTTGGCACCCGAGAATTCCA/3Cy5SP/
MultiSeq_Barcode	CTTGGCACCCGAGAATTCC
TruSeq_RPI1	CAAGCAGAAGACGGCATACGAGATATCACGGTGACTGGAGTTCCTTGGCACCCGAGAATTCCA
CRISPRi
sg_ntc1_F	TTGGGACTAAGCGCAAGCACCTAGTTTAAGAGC
sg_ntc1_R	TTAGCTCTTAAACTAGGTGCTTGCGCTTAGTCCCAACAAG
sg_ntc2_F	TTGGCCCTCCATTAGACGACTAAGTTTAAGAGC
sg_ntc2_R	TTAGCTCTTAAACTTAGTCGTCTAATGGAGGGCCAACAAG
sg_mmSPI1-1_F	TTGGTGCTGGCCCTGCAATGTCAGTTTAAGAGC
sg_mmSPI1-2_F	TTGTGCTGGCCCTGCAATGTCAAGTTTAAGAGC
sg_mmCDKN1A-1_F	TTGCCTAGACTCTGACACCGCGGGTTTAAGAGC
sg_mmCDKN1A-2_F	TTGGCCGCGGTGTCAGAGTCTAGGTTTAAGAGC
sg_hsCDKN1A-1_F	TTGAGCTGGGCGCGGATTCGCCGGTTTAAGAGC
sg_hsCDKN1A-2_F	TTGCGCCCAGCTCCGGCTCCACAGTTTAAGAGC
sg_mmSPI1-1_R	TTAGCTCTTAAACTGACATTGCAGGGCCAGCACCAACAAG
sg_mmSPI1-2_R	TTAGCTCTTAAACTTGACATTGCAGGGCCAGCACAACAAG
sg_mmCDKN1A-1_R	TTAGCTCTTAAACCCGCGGTGTCAGAGTCTAGGCAACAAG
sg_mmCDKN1A-2_R	TTAGCTCTTAAACCTAGACTCTGACACCGCGGCCAACAAG
sg_hsCDKN1A-1_R	TTAGCTCTTAAACCGGCGAATCCGCGCCCAGCTCAACAAG
sg_hsCDKN1A-2_R	TTAGCTCTTAAACTGTGGAGCCGGAGCTGGGCGCAACAAG
sg_hsNTC-1_F	TTGGTGCACCCGGCTAGGACCGGGTTTAAGAGC
sg_hsNTC-2_F	TTGGTGTGCAACCTCCGCCGTTGGTTTAAGAGC
sg_hsGOT2-1_F	TTGGGGCGAGCGGACACACACACGTTTAAGAGC
sg_hsGOT2-2_F	TTGGGCGTGCAACGCAATCCCTAGTTTAAGAGC
sg_hsMCM2-1_F	TTGGGATCGTGGTACTGCTATGGGTTTAAGAGC
sg_hsMCM2-2_F	TTGGTGTTGCTGTAGTGGCGGAGGTTTAAGAGC
sg_hsPOLD3-1_F	TTGGCAACGGAGGCGACGCACTAGTTTAAGAGC
sg_hsPOLD3-2_F	TTGGGAGCAAAGACGTTTCCCGCGTTTAAGAGC
sg_hsABCB7-1_F	TTGGAGCCGCTAACAGAGACTAAGTTTAAGAGC
sg_hsABCB7-2_F	TTGGATGCATTCTTGGCGCTGGGGTTTAAGAGC
sg_hsRFC4-1_F	TTGGCGGGAACTGAGGCGACTGTGTTTAAGAGC
sg_hsRFC4-2_F	TTGGGAACGGCGGGCGAAAAGCAGTTTAAGAGC
sg_hsGOT2-1_R	TTAGCTCTTAAACGTGTGTGTGTCCGCTCGCCCCAACAAG
sg_hsGOT2-2_R	TTAGCTCTTAAACTAGGGATTGCGTTGCACGCCCAACAAG
sg_hsMCM2-1_R	TTAGCTCTTAAACCCATAGCAGTACCACGATCCCAACAAG
sg_hsMCM2-2_R	TTAGCTCTTAAACCTCCGCCACTACAGCAACACCAACAAG
sg_hsPOLD3-1_R	TTAGCTCTTAAACTAGTGCGTCGCCTCCGTTGCCAACAAG
sg_hsPOLD3-2_R	TTAGCTCTTAAACGCGGGAAACGTCTTTGCTCCCAACAAG
sg_hsABCB7-1_R	TTAGCTCTTAAACTTAGTCTCTGTTAGCGGCTCCAACAAG
sg_hsABCB7-2_R	TTAGCTCTTAAACCCCAGCGCCAAGAATGCATCCAACAAG
sg_hsRFC4-1_R	TTAGCTCTTAAACACAGTCGCCTCAGTTCCCGCCAACAAG
sg_hsRFC4-2_R	TTAGCTCTTAAACTGCTTTTCGCCCGCCGTTCCCAACAAG
sg_hsGATA1-1_F	TTGGTGAGCTTGCCACATCCCCAGTTTAAGAGC
sg_hsGATA1-2_F	TTGGGCAAGCTCAGTGTGATCCCGTTTAAGAGC
sg_hsGATA1-1_R	TTAGCTCTTAAACTGGGGATGTGGCAAGCTCACCAACAAG
sg_hsGATA1-2_R	TTAGCTCTTAAACGGGATCACACTGAGCTTGCCCAACAAG
sg_hsBCR-1_F	TTGGGACCCGGTGGGCTTCGCGGGTTTAAGAGC
sg_hsBCR-1_R	TTAGCTCTTAAACCCGCGAAGCCCACCGGGTCCCAACAAG
qRT-PCR
hsGOT2_F	AAGAGTGGCCGGTTTGTCAC
hsGOT2_R	AGAAAGACATCTCGGCTGAACT
hsMCM2_F	AGCCAACACACATTGGTTCC
hsMCM2_R	AGAGCCAGGCCTCTCTTGAT
hsPOLD3_F	ACCAACAAGGAAACGAAAACAGA
hsPOLD3_R	GGTTCCGTGACAGACACTGTA
hsABCB7_F	TCTACGAGCTAGAGTTGCCAT
hsABCB7_R	CCCGACATCTGGTTGAGGC
hsRFC4_F	ACATCCACTATTTTGGCAGCA
hsRFC4_R	CGAACTACTTGTATTCCACGTTCA
mmRPS18_F	TTCCAGCACATTTTGCGAGTA
mmRPS18_R	CACGCCCTTAATGGCAGTGAT
hsCDKN1A_F	TGTCCGTCAGAACCCATGC
hsCDKN1A_R	AAAGTCGAAGTTCCATCGCTC
hsGAPDH_F	ACAACTTTGGTATCGTGGAAGG
hsGAPDH_R	GCCATCACGCCACAGTTTC
mmCDKN1A_F	GAGAAGCTGATGGCTTGGAG
mmCDKN1A_R	GGCGAATCTTTTTCTTGCTG
CRISPRi gDNA amplification
oBD370	AAT GAT ACG GCG ACC ACC GAG ATC TAC AC CTGATC ACA CTC TTT CCC TAC ACG ACG CTC TTC CGA TCT T CCT TGG AGA ACC ACC TTG TTG
oBD371	AAT GAT ACG GCG ACC ACC GAG ATC TAC AC TGACAT ACA CTC TTT CCC TAC ACG ACG CTC TTC CGA TCT CT CCT TGG AGA ACC ACC TTG TTG
oBD372	AAT GAT ACG GCG ACC ACC GAG ATC TAC AC GGACGG ACA CTC TTT CCC TAC ACG ACG CTC TTC CGA TCT ACT CCT TGG AGA ACC ACC TTG TTG
oBD373	AAT GAT ACG GCG ACC ACC GAG ATC TAC AC GCGGAC ACA CTC TTT CCC TAC ACG ACG CTC TTC CGA TCT AACT CCT TGG AGA ACC ACC TTG TTG
oBD374	AAT GAT ACG GCG ACC ACC GAG ATC TAC AC ATCAGT ACA CTC TTT CCC TAC ACG ACG CTC TTC CGA TCT GAACT CCT TGG AGA ACC ACC TTG TTG
oBD375	AAT GAT ACG GCG ACC ACC GAG ATC TAC AC TAGTTG ACA CTC TTT CCC TAC ACG ACG CTC TTC CGA TCT AGAACT CCT TGG AGA ACC ACC TTG TTG
oBD367	CAA GCA GAA GAC GGC ATA CGA GAT TACAAG GTG ACT GGA GTT CAG ACG TGT GCT CTT CCG ATC T CGA CTC GGT GCC ACT TTT TC
oBD368	CAA GCA GAA GAC GGC ATA CGA GAT ATTGGC GTG ACT GGA GTT CAG ACG TGT GCT CTT CCG ATC T CGA CTC GGT GCC ACT TTT TC
oSV104	AATGATACGGCGACCACCGAGATCTACACTATAGCCTACACTCTTTCCCTACACGACGCTCTTCCGATCTCTTGGAGAACCACCTTGTTG
oSV105	AATGATACGGCGACCACCGAGATCTACACATAGAGGCACACTCTTTCCCTACACGACGCTCTTCCGATCTCTTGGAGAACCACCTTGTTG
oSV106	AATGATACGGCGACCACCGAGATCTACACCCTATCCTACACTCTTTCCCTACACGACGCTCTTCCGATCTCTTGGAGAACCACCTTGTTG
oSV107	AATGATACGGCGACCACCGAGATCTACACGGCTCTGAACACTCTTTCCCTACACGACGCTCTTCCGATCTCTTGGAGAACCACCTTGTTG
oSV108	AATGATACGGCGACCACCGAGATCTACACAGGCGAAGACACTCTTTCCCTACACGACGCTCTTCCGATCTCTTGGAGAACCACCTTGTTG
oSV109	AATGATACGGCGACCACCGAGATCTACACTAATCTTAACACTCTTTCCCTACACGACGCTCTTCCGATCTCTTGGAGAACCACCTTGTTG
oSV110	AATGATACGGCGACCACCGAGATCTACACCAGGACGTACACTCTTTCCCTACACGACGCTCTTCCGATCTCTTGGAGAACCACCTTGTTG
oSV111	AATGATACGGCGACCACCGAGATCTACACGTACTGACACACTCTTTCCCTACACGACGCTCTTCCGATCTCTTGGAGAACCACCTTGTTG
oSV112	CAAGCAGAAGACGGCATACGAGATCGAGTAATGTGACTGGAGTTCAGACGTGTGCTCTTCCGATCTCGACTCGGTGCCACTTTTTC
oSV113	CAAGCAGAAGACGGCATACGAGATTCTCCGGAGTGACTGGAGTTCAGACGTGTGCTCTTCCGATCTCGACTCGGTGCCACTTTTTC
oSV114	CAAGCAGAAGACGGCATACGAGATAATGAGCGGTGACTGGAGTTCAGACGTGTGCTCTTCCGATCTCGACTCGGTGCCACTTTTTC
oSV115	CAAGCAGAAGACGGCATACGAGATGGAATCTCGTGACTGGAGTTCAGACGTGTGCTCTTCCGATCTCGACTCGGTGCCACTTTTTC
oSV116	CAAGCAGAAGACGGCATACGAGATTTCTGAATGTGACTGGAGTTCAGACGTGTGCTCTTCCGATCTCGACTCGGTGCCACTTTTTC
oSV117	CAAGCAGAAGACGGCATACGAGATACGAATTCGTGACTGGAGTTCAGACGTGTGCTCTTCCGATCTCGACTCGGTGCCACTTTTTC
oSV118	CAAGCAGAAGACGGCATACGAGATAGCTTCAGGTGACTGGAGTTCAGACGTGTGCTCTTCCGATCTCGACTCGGTGCCACTTTTTC
oSV119	CAAGCAGAAGACGGCATACGAGATGCGCATTAGTGACTGGAGTTCAGACGTGTGCTCTTCCGATCTCGACTCGGTGCCACTTTTTC
CRISPRi sequencing
oBD379	ACG CTC TTC CGA TCT T CCT TGG AGA ACC ACC TTG TTG						custom seq primer (for oBD370)
oBD380	G CTC TTC CGA TCT CT CCT TGG AGA ACC ACC TTG TTG						custom seq primer (for oBD371)
oBD381	CG CTC TTC CGA TCT ACT CCT TGG AGA ACC ACC TTG TTG						custom seq primer (for oBD372)
oBD382	CG CTC TTC CGA TCT AACT CCT TGG AGA ACC ACC TTG TTG						custom seq primer (for oBD373)
oBD383	G CTC TTC CGA TCT GAACT CCT TGG AGA ACC ACC TTG TTG						custom seq primer (for oBD374)
oBD384	G CTC TTC CGA TCT AGAACT CCT TGG AGA ACC ACC TTG TTG						custom seq primer (for oBD375)
oBD582	CGCTCTTCCGATCTCTTGGAGAACCACCTTGTTGG
